# Unravelling the Proteomic Landscape of Imipenem Resistance in *Pseudomonas aeruginosa*: A Comparative Investigation between Clinical and Control Strains

**DOI:** 10.1101/2024.09.20.614093

**Authors:** Marius Eidsaa, Animesh Sharma, Markus Janasch, Alicja Kuch, Anna Skoczyńska, Francesca Di Bartolomeo

**Affiliations:** Department of Biotechnology and Nanomedicine, SINTEF Industry, Trondheim 7034, Norway; Department of Epidemiology and Clinical Microbiology, National Medicines Institute (NMI), Warsaw, Poland; Department of Clinical and Molecular Medicine, Norwegian University of Science and Technology (NTNU), N-7489 Trondheim, Norway; Proteomics and Modomics Experimental Core (PROMEC) at NTNU and the Central Norway Regional Health Authority, Trondheim, Norway

**Keywords:** Antimicrobial Resistance _1_, *Pseudomonas aeruginosa* _2_, Label-free Quantitative Proteomics _3_, antibiotic challenge _4_, imipenem _5_

## Abstract

The increasing prevalence of antimicrobial resistance (AMR) poses a significant challenge to global health, particularly with bacterial pathogens such as *Pseudomonas aeruginosa*, a notorious cause of nosocomial infections. This study focuses on the comparative proteomic analysis of an imipenem-resistant strain of *P. aeruginosa*, a representative of world epidemic clone ST235, and a wildtype control strain, *P. aeruginosa* ATCC 27853, in response to varying concentrations of imipenem. Using label-free quantification (LFQ) and gene ontology (GO) enrichment analyses, we identified significant differences in the proteomic responses between the two strains (data available via ProteomeXchange with identifier PXD055744.). The clinical strain exhibited a stable proteomic profile across the imipenem gradient, suggesting pre-established and efficient resistance mechanisms that do not require extensive reconfiguration under antibiotic pressure. In contrast, the control strain showed a broader, more reactive proteomic response, particularly in proteins associated with membrane transport, stress response, and biofilm formation. Notably, uncharacterized proteins were significantly upregulated in the clinical strain, indicating potential novel resistance mechanisms. These findings highlight the distinct strategies employed by the two strains, with the clinical strain’s stable resistance mechanisms contrasting sharply with the control strain’s reactive approach. The study underscores the importance of further research into the uncharacterized proteins that may play crucial roles in antibiotic resistance, potentially leading to new therapeutic targets in the fight against AMR.

**Highlights:**

1. **Stable resistance mechanisms**: The clinical strain of *Pseudomonas aeruginosa* (ST235) exhibited a stable proteomic profile across varying concentrations of imipenem, indicating pre-established and efficient resistance mechanisms.
2. **Reactive proteomic response**: The control strain (*P. aeruginosa* ATCC 27853) showed a broader and more reactive proteomic response, particularly in proteins related to membrane transport, stress response, and biofilm formation.
3. **Uncharacterized proteins**: Significant upregulation of uncharacterized proteins in the clinical strain suggests potential novel resistance mechanisms that warrant further investigation.
