## Supplementary Table S3: Tabular GO-term enrichment results corresponding to Figure 5b. for "Unravelling the Proteomic Landscape of Imipenem Resistance in *Pseudomonas aeruginosa*: A Comparative Investigation between Clinical and Control Strains"

### Sheet: Sheet1
Label	GO ID	Enrichment	Size	FDR p-val	GO term
A	GO:0042597	6.081	9	0.00164848	periplasmic space
B	GO:0005829	0.093	1	0.0157455	cytosol
C	GO:0051131	31.08	2	0.0914044	chaperone-mediated protein complex assembly
D	GO:0030288	5.067	5	0.0936152	outer membrane-bounded periplasmic space
E	NOGO	1.879	21	0.0936152	No known GO terms
