## Supplementary Table S4: Tabular GO-term enrichment results corresponding to Figure 5c. for "Unravelling the Proteomic Landscape of Imipenem Resistance in *Pseudomonas aeruginosa*: A Comparative Investigation between Clinical and Control Strains"

### Sheet: Sheet1
Label	GO ID	Enrichment	Size	FDR p-val	GO term
A	GO:0005829	0.48	79	0	cytosol
B	GO:0005737	0.535	80	3.9212e-12	cytoplasm
C	GO:0042597	2.131	52	4.42303e-08	periplasmic space
D	GO:0030288	2.426	36	5.50017e-08	outer membrane-bounded periplasmic space
E	NOGO	1.336	227	3.6957e-06	No known GO terms
F	GO:0055085	2.077	37	2.31422e-05	transmembrane transport
G	GO:0016020	1.364	135	0.000942303	membrane
H	GO:0003677	0.553	33	0.0016963	DNA binding
I	GO:0005524	0.725	88	0.0122722	ATP binding
J	GO:0015846	3.032	8	0.0163016	polyamine transport
K	GO:0002049	2.358	14	0.0163016	pyoverdine biosynthetic process
L	GO:0043190	1.846	28	0.0163016	ATP-binding cassette (ABC) transporter complex
M	GO:1904680	3.032	8	0.0163016	peptide transmembrane transporter activity
N	GO:0005576	1.962	22	0.0163016	extracellular region
O	GO:0005886	1.228	188	0.0172327	plasma membrane
P	GO:0000287	0.438	12	0.0216497	magnesium ion binding
Q	GO:0003723	0.233	3	0.0390566	RNA binding
R	GO:0051287	0.239	3	0.0465103	NAD binding
S	GO:0008270	0.479	12	0.0774374	zinc ion binding
T	GO:0006412	0.433	9	0.0774374	translation
U	GO:0015891	2.695	8	0.0847907	siderophore transport
V	GO:0019808	3.032	6	0.0985506	polyamine binding
W	GO:0015838	3.032	6	0.0985506	amino-acid betaine transport
X	GO:0006826	2.481	9	0.0985506	iron ion transport
