## Supplementary Table S5: Tabular GO-term enrichment results corresponding to Figure 6b. for "Unravelling the Proteomic Landscape of Imipenem Resistance in *Pseudomonas aeruginosa*: A Comparative Investigation between Clinical and Control Strains"

### Sheet: Sheet1
Label	GO ID	Enrichment	Size	FDR p-val	GO term
A	GO:0005829	0.531	98	0	cytosol
B	GO:0005737	0.555	93	4.19331e-13	cytoplasm
C	GO:0042597	2.084	57	1.8679e-09	periplasmic space
D	NOGO	1.292	246	2.5981e-05	No known GO terms
E	GO:0030288	1.984	33	0.00027718	outer membrane-bounded periplasmic space
F	GO:0000287	0.391	12	0.00175635	magnesium ion binding
G	GO:0003677	0.613	41	0.00542393	DNA binding
H	GO:0055085	1.754	35	0.00836789	transmembrane transport
I	GO:0005524	0.75	102	0.0131144	ATP binding
J	GO:0005576	1.91	24	0.0165647	extracellular region
K	GO:0006355	0.673	52	0.0189847	regulation of DNA-templated transcription
L	GO:1904680	2.706	8	0.0540828	peptide transmembrane transporter activity
M	GO:0006826	2.46	10	0.0540828	iron ion transport
N	GO:0015846	2.706	8	0.0540828	polyamine transport
O	GO:0002049	2.104	14	0.0684248	pyoverdine biosynthetic process
P	GO:0034040	2.435	9	0.0838901	ATPase-coupled lipid transmembrane transporter activity
Q	GO:0071702	2.706	7	0.0838901	NaN
R	GO:0016020	1.236	137	0.0838901	membrane
S	GO:0044780	2.706	7	0.0838901	bacterial-type flagellum assembly
T	GO:0043190	1.647	28	0.0838901	ATP-binding cassette (ABC) transporter complex
U	GO:0006412	0.472	11	0.0972173	translation
V	GO:0030170	0.459	10	0.0972173	pyridoxal phosphate binding
