## Supplementary Table S6: List of protein IDs associated with GO terms in Table 5. for "Unravelling the Proteomic Landscape of Imipenem Resistance in *Pseudomonas aeruginosa*: A Comparative Investigation between Clinical and Control Strains"

### Sheet: Sheet1
Label	GO ID	Enrichment	Size	FDR p-val	IDs	GO term
A	GO:0042597	6.158	18	4.01659e-08	P00099|P14532|P35482|Q51393|Q9HTR2|Q9HX78|Q9HXB1|Q9HY69|Q9HYL1|Q9HYP6|Q9HZ04|Q9I0P3|Q9I194|Q9I1E0|Q9I3T4|Q9I609|Q9I6G8|Q9I6H1	periplasmic space
B	GO:0005829	0.152	3	0.000191681	Q9HUH6|Q9HXQ3|Q9I1P2	cytosol
C	GO:0031460	10.126	4	0.0154879	Q9HXC2|Q9HXC3|Q9HXC5|Q9HZ04	glycine betaine transport
D	GO:0016989	10.126	4	0.0154879	G3XCU5|Q9HXB3|Q9I443|Q9I647	sigma factor antagonist activity
E	GO:0043190	4.403	8	0.0154879	Q9HTB8|Q9HTN7|Q9HU80|Q9HVS4|Q9HX78|Q9HXC2|Q9HXC3|Q9HZ04	ATP-binding cassette (ABC) transporter complex
F	GO:0042121	8.438	5	0.0154879	P07874|P11759|P18895|Q51393|Q9HY69	alginic acid biosynthetic process
G	GO:0071475	12.658	3	0.0262788	Q9HXC2|Q9HXC3|Q9HXC5	cellular hyperosmotic salinity response
H	GO:0015838	12.658	3	0.0262788	Q9HXC2|Q9HXC3|Q9HXC5	amino-acid betaine transport
I	GO:0015226	12.658	3	0.0262788	Q9HXC2|Q9HXC3|Q9HXC5	carnitine transmembrane transporter activity
J	GO:1902495	25.315	2	0.0294529	Q9HXC3|Q9HXC5	transmembrane transporter complex
K	GO:0010438	25.315	2	0.0294529	Q9HX80|Q9I1F1	cellular response to sulfur starvation
L	GO:0005576	4.467	6	0.0318523	G3XDA1|P35482|P95434|Q9HYC5|Q9I069|Q9I737	extracellular region
M	NOGO	1.622	33	0.0405431	G3XCU0|Q9HT53|Q9HU45|Q9HU47|Q9HU97|Q9HVL4|Q9HVV0|Q9HWQ2|Q9HXE8|Q9HXS1|Q9HXV2|Q9HZ42|Q9I093|Q9I0S3|Q9I125|Q9I195|Q9I1B1|Q9I1B2|Q9I1B4|Q9I1F0|Q9I1G6|Q9I1U4|Q9I2H0|Q9I3U0|Q9I3U9|Q9I4M3|Q9I4M4|Q9I4U0|Q9I5T9|Q9I731|Q9I743|Q9I744|Q9I752	No known GO terms
N	GO:0030254	6.329	4	0.0428782	P95434|Q9I314|Q9I317|Q9I325	protein secretion by the type III secretion system
O	GO:0051131	16.877	2	0.0573749	G3XCY9|Q9I325	chaperone-mediated protein complex assembly
P	GO:0015418	16.877	2	0.0573749	Q9HXC2|Q9HZ04	ABC-type quaternary ammonium compound transporting activity
Q	GO:0004130	12.658	2	0.0986269	P14532|Q9I7B9	cytochrome-c peroxidase activity
R	GO:0033644	12.658	2	0.0986269	Q9HYC5|Q9I069	host cell membrane
